# Transcriptomic and epigenomic consequences of heterozygous loss of function mutations in *AKAP11*, the first large-effect shared risk gene for bipolar disorder and schizophrenia

**DOI:** 10.1101/2024.03.14.584883

**Authors:** Nargess Farhangdoost, Calwing Liao, Yumin Liu, Martin Alda, Patrick A. Dion, Guy A. Rouleau, Anouar Khayachi, Boris Chaumette

## Abstract

The gene A-kinase anchoring protein 11 (*AKAP11*) recently emerged as a shared risk factor between bipolar disorder and schizophrenia, driven by large-effect loss-of-function (LoF) variants. Recent research has uncovered the neurophysiological characteristics and synapse proteomics profile of *Akap11*-mutant mouse models. Considering the role of AKAP11 in binding cAMP-dependent protein kinase A (PKA) and mediating phosphorylation of numerous substrates, such as transcription factors and epigenetic regulators, and given that chromatin alterations have been implicated in the brains of patients with bipolar disorder and schizophrenia, it is crucial to uncover the transcriptomic and chromatin dysregulations following the heterozygous knockout of *AKAP11*, particularly in human neurons. In this study, we use genome-wide approaches to investigate such aberrations in human induced pluripotent stem cell (iPSC)-derived neurons. We show the impact of heterozygous *AKAP11* LoF mutations on the gene expression landscape and profile the methylomic and acetylomic modifications. Altogether we highlight the involvement of aberrant activity of intergenic and intronic enhancers, which are enriched in PBX homeobox 2 (PBX2) and Nuclear Factor-1 (NF1) known binding motifs, respectively, in transcription dysregulations of genes functioning as DNA-binding transcription factors, actin and cytoskeleton regulators, and cytokine receptors, as well as genes involved in G-protein-coupled receptors (GPCRs) binding and signaling. A better understanding of the dysregulations resulting from haploinsufficiency in *AKAP11* improves our knowledge of the biological roots and pathophysiology of BD and SCZ, paving the way for better therapeutic approaches.
