## Supplementary Table 2 for "Transcriptomic and epigenomic consequences of heterozygous loss of function mutations in *AKAP11*, the first large-effect shared risk gene for bipolar disorder and schizophrenia"

### Sheet: Sheet1
pathway	pval	padj	log2err	ES	NES	size	leadingEdge
GO_RNA_BINDING	3.47335e-38	5.32812e-35	1.60888	-0.370356	-2.16782	1644	CALR MIR329-2 PPIB RPL34 RPL9 RPL32 RPL6 RPSA PDIA4 MANF TES MIR654 RPL18A RPS13 RPN1 RPL31 EIF1B TENT5A RPL10 RPL10A MIR485 ZNF768 RPL30 RPS5 PDIA3 RPS4X HOXB6 RPL27 RPS3A RPS8 EIF3L H4C6 RPS27A MIR665 NOP53 NSA2 MIR409 EIF5 EIF3D RPL5 AARS1 RPL14 RPS25 MRPL44 RPL7 RPS21 RPL24 RPL3 ELAVL4 RPS17 MIR10B CTIF EIF3H RPL4 H1-0 HSP90B1 RPLP0 PRPF6 DSP NOA1 RBFOX1 TUBA1B CARS1 SARS1 RPS9 MIR154 RPS15A …
GO_STRUCTURAL_CONSTITUENT_OF_RIBOSOME	1.20487e-34	9.24132e-32	1.52971	-0.709952	-3.31793	161	RPL34 RPL39L RPL9 RPL32 RPL6 RPSA RPL18A RPS13 RPL31 RPL10 RPL10A RPL30 RPS5 RPS4X RPL27 RPS3A RPS8 RPS27A UBA52 RPL5 RPL14 RPS25 RPL7 RPS21 RPL24 RPL3 RPS17 RPL4 RPLP0 RPS9 RPS15A RPS11 RPL21 RPL13 MRPS2 RPL37 RPL11 RPL7A RPS14 RSL24D1 RPL35A RPS2 RPS28 RPL39 RPS12 RPL29 MRPL10 RPLP1 RPL19 RPL37A RPL28 RPL13A RPS3 RPS23 RPS27 RPL26 RPL12 RNA5-8SN2 RPL8 RPL36A RPS20 RPS4Y1 RPS18 RPS7 RPL22 RPL38 …
GO_SEQUENCE_SPECIFIC_DNA_BINDING	4.11304e-22	2.10313e-19	1.22105	-0.327453	-1.90461	1488	NDN ZNF558 DRGX PHOX2A HOXA2 HOXC8 IRX2 ZNF697 IRX1 HOXA1 HOXC4 TLX1 IRX5 HOXA3 HOXD3 GATA3 HOXD10 HOXA7 IRX3 HOXC10 HOXA4 POU4F2 ZKSCAN2 VDR HOXC9 HOXD9 ZNF536 CEBPG ZNF768 ONECUT3 HOXB5 HMX2 ZBTB12 HOXB6 HOXA5 HOXB9 NHLH1 PAX2 HOXD4 ZNF572 HOXB7 HOXA9 ZNF280D ATF3 EBF2 GBX2 IRX4 HOXB3 CEBPB SALL3 HOXA6 ZNF736 HOXB8 ONECUT1 OLIG3 KLF6 NFE2L1 FEV HNF1B PAX5 ZNF473 ZBTB46 CREB3L4 ZBTB5 TERF2IP SAR…
GO_TRANSCRIPTION_REGULATOR_ACTIVITY	9.24554e-17	3.54566e-14	1.05746	-0.292737	-1.72235	1750	NDN ZNF558 DRGX PHOX2A HOXA2 HOXC8 IRX2 ZNF697 IRX1 HOXA1 HOXC4 TLX1 IRX5 CCND1 HOXA3 HOXD3 GATA3 HOXD10 HOXA7 IRX3 HOXC10 HOXA4 POU4F2 ZKSCAN2 ZMIZ1 VDR HOXC9 HOXD9 LBX1 ZNF536 CEBPG ZNF768 ONECUT3 HOXB5 HMX2 ZBTB12 HOXB6 HOXA5 HOXB9 NHLH1 PAX2 HOXD4 ZNF572 HOXB7 HOXA9 ZNF280D ATF3 EBF2 GBX2 IRX4 HOXB3 CEBPB SALL3 HOXA6 ZNF736 HOXB8 ONECUT1 OLIG3 KLF6 NFE2L1 FEV RUNX1T1 HNF1B PAX5 SHOX2 ZNF473 Z…
GO_DNA_BINDING_TRANSCRIPTION_FACTOR_ACTIVITY	1.77957e-16	5.45972e-14	1.04763	-0.311941	-1.80358	1325	NDN ZNF558 DRGX PHOX2A HOXA2 HOXC8 IRX2 ZNF697 IRX1 HOXA1 HOXC4 TLX1 IRX5 HOXA3 HOXD3 GATA3 HOXD10 HOXA7 IRX3 HOXC10 HOXA4 POU4F2 ZKSCAN2 VDR HOXC9 HOXD9 LBX1 ZNF536 CEBPG ZNF768 ONECUT3 HOXB5 HMX2 ZBTB12 HOXB6 HOXA5 HOXB9 NHLH1 PAX2 HOXD4 ZNF572 HOXB7 HOXA9 ZNF280D ATF3 EBF2 GBX2 IRX4 HOXB3 CEBPB SALL3 HOXA6 ZNF736 HOXB8 ONECUT1 OLIG3 KLF6 NFE2L1 FEV HNF1B PAX5 SHOX2 ZNF473 ZBTB46 CREB3L4 ZBTB5 …
GO_REGULATORY_REGION_NUCLEIC_ACID_BINDING	2.84236e-14	7.26697e-12	0.965328	-0.300125	-1.73331	1302	NDN ZNF558 DRGX PHOX2A HOXA2 ZNF697 HOXC4 TLX1 HOXA3 HOXD3 GATA3 HOXD10 HOXA7 HOXC10 HOXA4 POU4F2 ZKSCAN2 VDR HOXC9 HOXD9 ZNF536 CEBPG ZNF768 ONECUT3 HOXB5 ZBTB12 HOXB6 HOXA5 HOXB9 NHLH1 PAX2 HOXD4 ZNF572 HOXB7 HOXA9 ZNF280D ATF3 EBF2 GBX2 HOXB3 CEBPB SALL3 HOXA6 ZNF736 ONECUT1 OLIG3 KLF6 NFE2L1 HNF1B PAX5 ZNF473 ZBTB46 CREB3L4 ZBTB5 SARS1 HMX3 NHLH2 SALL4 HOXC5 TFAP4 TFAP2B ATOH1 GATA2 HOXC6 NFI…
GO_RRNA_BINDING	4.22376e-11	9.25608e-09	0.851339	-0.666844	-2.6526	63	RPL9 RPS13 RPS5 RPS4X NOP53 RPL5 RPL3 RPLP0 RPS9 RPS11 RPL37 RPL11 RPS14 RNASEL RPS3 GTF3A EEF2 RPL12 RPL8 RPS4Y1 RPS18 NGRN RPL23A RPL23 MRPS7 EMG1 DDX21 KDM2B RPLP0P6 MRPL11 MRPS27
GO_DNA_BINDING_TRANSCRIPTION_ACTIVATOR_ACTIVITY	5.47074e-10	1.04901e-07	0.801216	-0.361521	-1.91995	438	NDN HOXA1 HOXC4 TLX1 HOXD3 GATA3 HOXD10 HOXA7 HOXC10 HOXA4 POU4F2 CEBPG ONECUT3 HOXB5 HOXA5 NHLH1 HOXD4 HOXB7 HOXA9 ATF3 EBF2 GBX2 HOXB3 CEBPB ONECUT1 KLF6 NFE2L1 PAX5 ZNF473 CREB3L4 NHLH2 TFAP4 TFAP2B ATOH1 GATA2 KLF15 ZNF300 DDIT3 HSF2 MAFA NRL FOXA1 ATF4 EHF HOXB4 HOXB2 BACH1 MECOM HOXA10 MYCL VEZF1 HOXD8 PATZ1 FOXF2 POU4F1 ZNF574 TFAP2A E2F5 SHOX EBF3 ONECUT2 MYCN E2F3 PRDM4 SOX12 PAX8 GSX1 G…
GO_STRUCTURAL_MOLECULE_ACTIVITY	6.72555e-10	1.14633e-07	0.801216	-0.336411	-1.82525	547	COL1A2 CRYGD RPL34 RPL39L RPL9 RPL32 RPL6 RPSA RPL18A HIP1 RPS13 RPL31 RPL10 RPL10A RPL30 RPS5 RPS4X RPL27 RPS3A RPS8 RPS27A UBA52 COL6A1 RPL5 RPL14 RPS25 RPL7 RPS21 RPL24 RPL3 RPS17 RPL4 RPLP0 DSP TUBA1B RPS9 RPS15A RPS11 RPL21 CLDN23 RPL13 MRPS2 RPL37 RPL11 RPL7A LAMA4 RPS14 RSL24D1 RPL35A RPS2 RPS28 NEFL RPL39 RPS12 RPL29 MRPL10 UMODL1 RPLP1 RPL19 RPL37A RPL28 RPL13A MMRN2 RPS3 JAG1 RPS23 RPS2…
GO_CIS_REGULATORY_REGION_SEQUENCE_SPECIFIC_DNA_BINDING	6.07126e-09	9.31331e-07	0.761461	-0.284608	-1.61598	1011	NDN HOXA2 ZNF697 HOXC4 TLX1 HOXA3 HOXD3 GATA3 HOXA7 POU4F2 ZKSCAN2 VDR HOXC9 HOXD9 ZNF536 CEBPG HOXB5 ZBTB12 HOXB6 HOXA5 HOXB9 PAX2 ZNF572 HOXB7 HOXA9 ZNF280D ATF3 EBF2 HOXB3 CEBPB HOXA6 ZNF736 ONECUT1 OLIG3 KLF6 NFE2L1 HNF1B PAX5 ZNF473 CREB3L4 ZBTB5 SARS1 NHLH2 HOXC5 TFAP4 TFAP2B ATOH1 GATA2 HOXC6 NFIL3 KLF12 KLF15 SKOR1 ZNF300 MED1 ZNF213 XBP1 DDIT3 HSF2 ZBTB39 GZF1 ZNF74 TBX6 TBX2 MAFA NRL FO…
GO_MRNA_BINDING	9.10722e-08	1.27004e-05	0.704976	-0.36497	-1.88341	328	CALR MIR329-2 MIR654 RPS13 MIR485 RPL30 RPS5 RPS3A MIR665 MIR409 EIF3D RPL5 RPL7 ELAVL4 MIR10B RBFOX1 MIR154 LSM14B EXOSC8 RPS14 SHMT2 EIF4G2 RPS2 EIF2A RSL1D1 GNL3 MIR134 PABPC4 RPL13A RPS3 MIR329-1 EIF2S2 JRK ELAVL2 XPO5 RPL26 MIR543 PCBP4 DHX33 MIR138-1 RPS7 PABPC1 PTBP2 EIF3A NOCT SRRM4 MIR135A2 LINC01783 RBFOX3 SRSF3 NANOS3 MRPS7 RPS26 DHFR MIR411 LIN28A RBM4B RBM8A EDC3 PPIE YTHDF2 NUDT21 M…
GO_SIGNALING_RECEPTOR_BINDING	9.44294e-07	0.000120712	0.659444	0.256021	1.473	1196	WNT2B WIF1 ANGPTL1 MCHR1 SIX3 IRS4 LGALS3 CXCL12 NDP TLN1 RSPO2 STAT3 NMB EGFR RIPK1 WFIKKN2 TRH DHH FYN PLSCR4 NTS ANXA1 DBI TGFB3 HMGN3 NOTCH2NLA TMBIM1 HLA-E EMP2 SEMA6D ITGB7 CCKBR ERBB2 LYN CNPY4 ABCA1 CRH OPHN1 CD58 ILK CTNND1 CCDC88C SIPA1L1 GLG1 AAK1 CD151 FN1 LYPD1 SEMA3C BAMBI VTN TRAF3IP2 BICD1 CASP8 WNT8B ANXA7 PRKCA CSF1 KITLG SEMA3D TRADD LRP1 NCOA1 FGF12 CTNNB1 SEMA3B TNFRSF11B TAP…
GO_TRANSLATION_REGULATOR_ACTIVITY_NUCLEIC_ACID_BINDING	1.05703e-06	0.00012473	0.643552	-0.480312	-2.07772	101	EIF1B PAIP2B EIF3L EIF5 EIF3D CTIF EIF3H SHMT2 EIF4G2 EIF2A EIF2S3 GTPBP2 EIF1 EIF3F EIF2S2 EIF2B2 EEF2 EIF1AD EFL1 PABPC1 EIF3K EEF1A1 EIF3A EEF1A2 DHFR MRPL58 EIF3CL EEF1B2 EEF1D EIF3E EIF4B EIF5AL1 MTIF3 C12orf65 TYMS PAIP1 CELF4 EIF4A2 GTPBP1 LARP1 MTIF2 EEF1A1P5
GO_LIGASE_ACTIVITY_FORMING_CARBON_OXYGEN_BONDS	1.45087e-06	0.000158973	0.643552	-0.627566	-2.2855	41	AARS1 CARS1 SARS1 QARS1 YARS1 GARS1 TARS1 NARS2 IARS1 MARS2 KARS1 NARS1 MARS1 EPRS1 FARSA LARS1 LRRC47 VARS1
GO_TRANSLATION_REGULATOR_ACTIVITY	2.12885e-06	0.000217711	0.627257	-0.443628	-1.99672	129	EIF1B RPL10 PAIP2B EIF3L EIF5 EIF3D AARS1 CTIF EIF3H RPS9 RPS14 EIF2AK3 SHMT2 EIF4G2 EIF2A EIF2S3 GTPBP2 EIF1 EIF3F EIF2S2 EIF2B2 EEF2 EIF1AD EFL1 PABPC1 EIF3K EEF1A1 EIF3A EEF1A2 DHFR EIF4EBP1 MRPL58 EIF3CL EEF1B2 EEF1D EIF3E EIF4B EIF5AL1 MTIF3 C12orf65 TYMS PAIP1 CELF4 EIF4A2 GTPBP1 LARP1 MTIF2 EEF1A1P5
GO_CATALYTIC_ACTIVITY_ACTING_ON_DNA	4.27794e-06	0.000368678	0.610527	-0.392966	-1.88623	194	TERC N6AMT1 APLF TWNK MEIOB DCLRE1A RPS3 RAD51C TOP2A ACTR8 ALKBH2 SETX RAD50 ENDOG PGBD5 ISG20 ALKBH1 EXO5 DCLRE1C PBRM1 GINS4 RAD54L2 RFC3 SMUG1 POLE3 NEIL3 DKC1 SMARCAD1 TERF2 RAD1 WRN LIG1 RBBP8 TERT POLB MCM7 SLX4 POLE2 HMGA1 POLD3 TDG MCM9 DNMT3B DSCC1 APEX1 FEN1 DDX11 RFC5 DDX1 NME1 POLD1 BLM FAN1 RAD54L DMC1 ERCC6L MCM4 PIF1 PCNA RFC2 MCM2 MCM6 POLG RFC4 DDX12P XRCC1 TOP3A CHD4 EXO1 MGME1…
GO_CHROMATIN_BINDING	4.30361e-06	0.000368678	0.610527	-0.300042	-1.63156	546	HOXD10 POU4F2 RNF2 EBF2 BRD2 CEBPB CGAS TSPYL4 ONECUT1 NFE2L1 H1-0 DPPA4 NCOA5 TFAP2B ATOH1 GATA2 SHMT2 TSHZ2 TSPYL5 MED1 POLR3D NRL FOXA1 MEIOB TSHZ3 GRWD1 PRDM1 TSPY26P PATZ1 TOP2A TOX3 CDK1 POU4F1 UXT TFAP2A PWWP2A BMI1 SCML4 STAG1 GMNN PKNOX1 MBD3 CTBP2 MEIS1 SET CKS2 ASXL3 CREBBP SMARCA5 HES5 WDR82 CHAF1B MSH2 ASCL1 OBI1 TFAM PBRM1 SAP30L MLLT10 CENPF ADNP PCLAF ESR1 PTF1A ATF5 EGR2 NPM1 EHM…
GO_HISTONE_BINDING	4.56571e-06	0.000368678	0.610527	-0.373126	-1.81873	218	BRD2 TSPYL4 ANP32E CKS1B TSPYL5 SGF29 GRWD1 BRPF3 TSPY26P PWWP2A IPO7 SCML4 SIRT1 DPF1 ASF1B H2AX VPS72 SET CKS2 PHF6 SMARCA5 WDR5 PTMA CHAF1B BRD1 PBRM1 SAP30L MLLT10 NPM1 BRPF1 HJURP ANP32A NCAPG2 SSRP1 YEATS4 USP3 BRD3 KDM1B RBBP5 RCC1 KAT6A BAZ1B TRIM24 ING3 PHF2 BRD4 L3MBTL4 RNF168 KDM7A NAP1L3 DAXX SCMH1 RBBP4 NAP1L1 SAMD11 ANP32B WRAP53 SBNO1 PHC1 CBX5 BRD7 MCM2 SMARCC1 CTCFL SPIN2A USP49 …
GO_RIBONUCLEOPROTEIN_COMPLEX_BINDING	4.56642e-06	0.000368678	0.610527	-0.438437	-1.9842	130	RPSA EIF1B HSPA5 PRPF6 RACK1 ABCE1 EIF2A RPLP1 RNASEL EIF1 XPO5 EEF2 DHX33 EFL1 EIF3K NVL SNRPD3 PHF6 BOP1 PES1 RNF135 NPM1 LIN28A PPP1CA ZNF598 MRPS27 SND1 EIF4B SNRPD1 YTHDF1 EIF5AL1 SRP19 MTIF3 SNRPB2 BAG6 SRP72 NME1 PRMT5 LETMD1 LARP1 MTIF2 SNRPC RBM3 CBX5 CKAP5 PQBP1 SNRPB PPIH TIMM50 EIF6 GEMIN5 SNRPA IGHMBP2 GUF1 OXA1L MTOR UNG RICTOR EIF4A3 DHX9 GEMIN4
GO_TRNA_BINDING	6.24373e-06	0.000466526	0.610527	-0.540217	-2.15763	65	AARS1 CARS1 SARS1 YARS1 RPL35A EIF2A EIF2S3 TARS1 XPO5 SLFN11 IARS1 KARS1 XPOT MARS1 METTL1 ALKBH1 EEF1A1 FARSA TRMT10A CTU1 CTU2 NSUN3 MRPS27 TERT
GO_TRANSLATION_FACTOR_ACTIVITY_RNA_BINDING	6.4426e-06	0.000466526	0.610527	-0.495156	-2.06871	82	EIF1B EIF3L EIF5 EIF3D EIF3H EIF4G2 EIF2A EIF2S3 GTPBP2 EIF1 EIF3F EIF2S2 EIF2B2 EEF2 EIF1AD EFL1 EIF3K EEF1A1 EIF3A EEF1A2 MRPL58 EIF3CL EEF1B2 EEF1D EIF3E EIF4B EIF5AL1 MTIF3 C12orf65 EIF4A2 GTPBP1 MTIF2 EEF1A1P5
GO_PROTEIN_HETERODIMERIZATION_ACTIVITY	6.69073e-06	0.000466526	0.610527	-0.347223	-1.75122	280	TENM3 BDKRB2 PHB2 HIP1 H2BC6 H4C6 ATF3 IRAK3 CEBPB JAM3 RRAGD MAPK6 IRAK1 TFAP2B SUPT3H H2AC7 BCL2 XBP1 DDIT3 ATF4 PDGFB H4C4 TOP2A ABCG8 H3C1 KCNB2 TAF3 BARD1 H2AX TCF12 AURKA TAF12 CYBA PDSS1 P4HB SYT4 H2AW SDCBP2 H3C11 POLE3 SMC3 H2BC21 ABCG1 DR1 CENPW HIP1R H3C6 KATNB1 H2BC5 SAE1 H4-16 PSMF1 MACROH2A2 CENPA TCOF1 BMP6 H2AZ1 UBA2 RCC1 H3C12 H3C8 H2BC14 RAN H3C13 H4C13 H3C10 H4C11 H2AZ2 TCF3 H2…
GO_TRANSLATION_INITIATION_FACTOR_ACTIVITY	1.04698e-05	0.000698288	0.593325	-0.575632	-2.16901	49	EIF1B EIF3L EIF5 EIF3D EIF3H EIF4G2 EIF2A EIF2S3 EIF1 EIF3F EIF2S2 EIF2B2 EIF1AD EIF3K EIF3A EIF3CL EIF3E EIF4B MTIF3 EIF4A2 MTIF2 EIF3B EIF6 EIF3I EIF1AX AGO2 EIF3J
GO_CATALYTIC_ACTIVITY_ACTING_ON_RNA	1.44017e-05	0.000920511	0.593325	-0.323253	-1.68444	365	AARS1 MRPL44 CARS1 SARS1 QARS1 MOV10L1 TDRD12 YARS1 GARS1 POLR3D RNASEL TARS1 TOE1 NARS2 FBLL1 HENMT1 SLFN11 POLR1E DDX49 IARS1 MARS2 DDX19B KARS1 DDX18 NARS1 MARS1 EPRS1 PRIM1 DHX33 FTSJ1 METTL1 EXOSC5 ENDOG CRCP ISG20 HELZ2 ALKBH1 RNMT METTL2A NOCT FARSA RNASEH1 DDX52 PUS3 BCDIN3D EMG1 POLR1D TRMT10A MRPL58 DDX21 MEPCE LARS1 DUS3L NSUN3 EDC3 LRRC47 VARS1 TERT NOB1 CDKAL1 SND1 FBL TRMT6 DDX20 PO…
GO_PHOSPHOLIPID_BINDING	2.86337e-05	0.00175697	0.57561	0.302755	1.59253	391	CERT1 TLN1 F3 PLD2 PHLDA1 ANXA1 PLEKHA4 ABCA1 MTM1 OPHN1 SCARB1 TEC ING2 ITPR2 ANXA7 GSN MREG LPAR1 NME4 PITPNA FER1L5 CPNE6 GLTP SNX14 ANKFY1 CCDC88A KIF16B TPCN1 FLII ATG2A CPNE3 PIK3C2A AXL SEC14L2 RPH3A MYO10 SNX17 AVIL EPN2 TTPA IQGAP1 PLEKHA5 APOH DGKA APOE PIRT SHC1 ZFYVE16 SNX22 SCIN CHMP2A GRAMD2A RASGRP1 LDLRAP1 GPAA1 FRMPD2 MICALL1 SNX3 SNX24 SNX5 ITPR1 PACSIN2 ESYT2 PLEKHA3 PARD3B IQG…
GO_PDZ_DOMAIN_BINDING	3.43733e-05	0.00202803	0.557332	0.464827	1.9452	81	SLC9A3 SDC2 CCDC88C ARHGAP29 SLC26A6 LPAR1 FZD8 NLGN1 GRIA1 SHISA9 ACOX1 SLC22A5 GIPC1 PRKN FZD4 ERC1 ADAM17 ADRB1 SNTG2 DTNA GJA1 SNTA1 FZD1 CADM1 GNG12 ATP2B1 ATP2B2 TMEM88B CRIM1 SLC9A3R1
GO_LIPID_BINDING	4.28135e-05	0.00243244	0.557332	0.272945	1.4978	621	OSBPL11 FABP5 CERT1 TLN1 F3 PLD2 DGKB PHLDA1 ANXA1 PMP2 DBI PLEKHA4 LYN ABCA1 MTM1 OPHN1 SCARB1 CALB1 TEC ACOX2 ING2 ITPR2 ATP1A2 BAX APOL4 ANXA7 GSN MREG LPAR1 NME4 DBT PITPNA OSBPL3 FER1L5 CPNE6 SPHK1 GLTP SNX14 ANKFY1 APOL2 CCDC88A NR3C2 KIF16B TPCN1 FLII ATG2A CPNE3 DGKG CD81 ACBD4 INSIG2 ACOX1 ATP1A1 PIK3C2A AXL NR1H3 SEC14L2 PPARD TRIP10 RPH3A GRAMD1C MYO10 SNX17 DGKD AVIL EPN2 TTPA IQGAP1 …
GO_CYTOKINE_ACTIVITY	4.83465e-05	0.0026487	0.557332	0.42013	1.85406	111	WNT2B CXCL12 NDP TGFB3 WNT8B CSF1 KITLG TNFRSF11B BMP8A IL33 GDF5 CX3CL1 C5 BMP2 IL12A SPP1 GRN IL15 CNTF LEFTY2 TNFSF13B CCL2 XCL1 CTF1 TNFSF13 BMP1 WNT11 MSTN NAMPT FGF2 SCG2 GDF10 CMTM5 BMP3 INHA WNT5B BMP4 TNFSF12 TGFB1
GO_PROTEIN_DIMERIZATION_ACTIVITY	6.42612e-05	0.0033992	0.538434	-0.252165	-1.41304	872	GSTM1 ADA2 STC2 LRP4 INPP5F TENM3 BDKRB2 PHB2 FIBIN HIP1 H2BC6 NHLH1 KCNH2 H4C6 PHETA2 ATF3 EBF2 IRAK3 LPL CEBPB TPD52 ECT2 OLIG3 NECTIN3 MMACHC JAM3 RRAGD MAPK6 SARS1 NHLH2 ERP29 GRPEL2 IRAK1 TFAP4 RACK1 TFAP2B ATOH1 SHMT2 SUPT3H H2AC7 GARS1 BCL2 XBP1 ANO2 DDIT3 IDH1 ATF4 MXD1 PDGFB ODC1 HSP90AB1 MYCL H4C4 ST6GAL1 CBS PAXX TOP2A TOX3 PHETA1 ABCG8 GID8 SERPINF2 ATIC PTGS2 E2F5 TBX18 CEP57 TRIM27 …
GO_P53_BINDING	8.53472e-05	0.00436409	0.538434	-0.486018	-1.94911	64	POU4F2 NOP53 RNF125 SMYD2 EEF2 BCL2L12 DUSP26 HSPD1 SIRT1 TAF3 CREBBP PTTG1IP EHMT2 SMARCB1 KMT5A CDKN2AIP USP7 USP10 TRIM24 BRD4 PLK3 DAXX PRMT5 BLM RFWD3 BRD7 KDM1A TP53RK TP53 GSK3B
GO_SH3_DOMAIN_BINDING	9.32411e-05	0.00461393	0.538434	0.400362	1.79566	123	WASF2 LRP2 OSTF1 ARHGAP31 PLSCR4 TOM1L1 LYN ILK RAPGEF1 AKAP5 ARHGAP1 ENKUR CD2AP PRKN DRD4 ZNF106 ADAM17 DOCK1 GJA1 SH3BGRL INPP5D USP8 SHANK3 AFAP1L2 SYNJ2 DENND1A GPX1 SYNGAP1 SH3BP5 DNM2 ADAM9 SIRPA ADAM15 PAK3 CRB3 MAPK15 NCKIPSD DNM1
GO_DNA_BINDING_TRANSCRIPTION_REPRESSOR_ACTIVITY	0.000104462	0.00500764	0.538434	-0.314935	-1.60594	304	ZNF558 HOXA2 IRX2 IRX1 IRX5 GATA3 IRX3 POU4F2 HOXD9 ZNF536 ZBTB12 ZNF572 ATF3 IRX4 CEBPB HOXB8 ZBTB5 NFIL3 KLF12 ZBTB39 GZF1 TBX2 MXD1 BACH1 PRDM1 ZBTB26 PATZ1 TFAP2A TBX18 HMX1 ZNF555 GSX1 ZNF614 CUX2 BACH2 CGGBP1 HMBOX1 ZBTB21 PHF6 ZNF620 ZNF282 FOXD3 E2F6 HES5 ZBTB33 ASCL1 DACH1 IRX6 SCRT2 GCFC2 GLIS1 HIC2 PROX1 ZBTB14 ZBTB2 ZBTB45 FOXQ1 MSC ZFP69 PRDM2 E2F7 HIC1 SKIL SOX13 ZBTB34 SATB1 NR2F6 …
GO_TUBULIN_BINDING	0.00012822	0.00596029	0.518848	-0.302522	-1.57647	350	NDN TRIM54 MACO1 FGF13 CDK5R1 KIF21B KIF19 MAP10 AGTPBP1 ARHGEF2 CAMSAP1 KIF5A KIF21A RPS3 SPAST DLGAP5 KIF18A MX2 MAP1LC3A UXT RACGAP1 CEP57 STMN2 TBCC KIF14 KIF24 AGBL4 KIF25 HDGFL3 C10orf90 KIF2C MAP1B FES NEFM KIF3C RAE1 MTUS2 PLK1 KIF11 VASH2 PHF6 FAM83D MID1 TPX2 TUBGCP3 CEP295 DPYSL2 DYSF TTBK2 TRIM36 CENPF ADNP KATNAL2 KIFC3 HAUS4 ATF5 CCDC187 BRCA1 TUBGCP4 KIF4A SMC3 C9orf24 KIFC1 AGBL1 …
GO_CALCIUM_ION_BINDING	0.000143154	0.00645876	0.518848	0.267864	1.45442	559	PCDHB10 S100A16 SMOC2 LRP2 CELSR1 STIM2 DGKB DHH PLSCR4 ANXA1 PLCD4 SPARC NOTCH2NLA ARSA PCDHGA8 PCDHGA10 RYR3 CALB1 VWCE CDH10 DLK1 ITPR2 PCDHB12 PCDHGB5 ANXA7 NECAB1 GSN PCDHGB1 LRP1 SCUBE1 STIM1 NOTCH2NLC SPARCL1 PROS1 LRP1B CDH1 FER1L5 CPNE6 PCDHGA9 S100A10 PCDHB5 CUBN NOTCH2 PRNP PLS3 FSTL1 CAPS ACTN1 CIB1 CETN2 MATN2 DGKG MACF1 MYL5 PCDHA11 CDH11 C1S LTBP3 SVEP1 C1R PCDHA6 FBN1 RPH3A PCDHA1…
GO_AMINO_ACID_CATION_SYMPORTER_ACTIVITY	0.000155947	0.00683495	0.518848	-0.718707	-2.13624	17	SLC6A5 SLC38A2 SLC38A1 SLC6A15 SLC32A1 SLC36A1 SLC1A6 SLC6A12 SLC6A9
GO_ACTIN_BINDING	0.000169265	0.00709985	0.518848	0.28948	1.52123	386	WASF2 TLN1 EGFR PLEC DMD ADD3 WDR1 MRTFA OPHN1 CTNNA2 PLEKHH2 ZNF185 PALLD CTTN GSN NEXN ACTR3B FSCN2 SYNPO CAP2 GAS2L1 MAP1A CORO6 ANTXR1 PLS3 CCDC88A PHACTR2 FLII ACTN1 FLNB FMNL2 KLHL4 VCL MACF1 PDLIM5 PDLIM2 NEBL CAMK2B TMOD1 GIPC1 MYLK CTNNA1 CGN PRKN MYO10 SYNPO2 MYO5C AVIL PDLIM7 SNTB2 ACTN4 IQGAP1 FLNA FAM107A SORBS1 MYO9A MICALL2 SHTN1 SNTG1 SCIN SNTG2 PPP1R9A SPTAN1 SNTA1 PRICKLE4 ACTR3…
GO_NUCLEASE_ACTIVITY	0.00017416	0.00709985	0.518848	-0.353976	-1.67856	183	ENPP2 MRPL44 APLF REXO4 RNASEL TOE1 REXO1 MEIOB DCLRE1A RPS3 RAD51C SLFN11 N4BP2 RAD50 ENPP1 EXOSC5 ENDOG PGBD5 ISG20 HELZ2 NOCT EXO5 RNASEH1 DCLRE1C TRIR TSEN15 RAD1 WRN EDC3 RBBP8 NOB1 SND1 SLX4 ASTE1 RPP21 APEX1 FEN1 EXOSC9 DDX1 NME1 POLD1 CNOT8 EME1 FAN1 POP7 XRN2 TSN POLG CPSF3 DXO XRCC1 EXO1 MGME1 DROSHA CNOT6 KHNYN RAG1 G3BP1 PAN2 TDP1 AGO2 EXOSC2 RPP30 EXOSC10 XRCC3 TATDN1 ZGRF1 ERI2 POLE…
GO_L_AMINO_ACID_TRANSMEMBRANE_TRANSPORTER_ACTIVITY	0.000175876	0.00709985	0.518848	-0.502566	-1.92402	51	SLC6A5 SLC38A2 SLC38A1 SLC7A1 SLC7A6 SLC32A1 SLC1A5 SLC7A3 SLC7A5 SLC1A4 SLC17A8 SLC36A1 SFXN1 SLC1A6 SLC3A2 SLC38A9 SLC66A1L SLC6A9
GO_EXONUCLEASE_ACTIVITY	0.00019118	0.00751974	0.518848	-0.452541	-1.88943	79	ENPP2 APLF REXO4 TOE1 REXO1 MEIOB DCLRE1A RAD50 ENPP1 EXOSC5 ISG20 NOCT EXO5 DCLRE1C TRIR RAD1 WRN APEX1 FEN1 EXOSC9 DDX1 POLD1 CNOT8 FAN1 XRN2 POLG CPSF3 DXO EXO1 MGME1 CNOT6 PAN2 TDP1 EXOSC2 EXOSC10 TATDN1 ERI2 POLE POLQ EXOSC4 CNOT7 EXOSC3 CNOT3 PNLDC1
GO_IDENTICAL_PROTEIN_BINDING	0.000434641	0.0166685	0.498493	-0.21706	-1.27113	1655	COL1A2 PNP GSTM1 ADA2 CBLN1 HOXA1 STC2 LRP4 PTX3 GATA3 INPP5F TENM3 SIAH1 PHB2 FIBIN HIP1 MKRN3 CEBPG PRDM6 PDIA3 HAS2 H2BC6 LTBR ZNF572 KCNH2 MYD88 PHETA2 NOP53 ATF3 GSTM5 MET PGF IRAK3 LPL MALT1 CEBPB TPD52 TRIM4 RPL7 ECT2 CNR1 NECTIN3 LCP1 DPP9 HNF1B MMACHC JAM3 AMOTL2 USH1G KCTD15 TRAF1 UHRF1BP1 CARS1 SARS1 ERP29 GRPEL2 TPP2 CLDN23 IRAK1 GLRA1 TFAP4 EXOSC8 RACK1 TFAP2B EIF2AK3 GNPDA1 SHMT2 HC…
GO_MICROTUBULE_BINDING	0.000450036	0.0167082	0.498493	-0.314391	-1.5728	256	TRIM54 MACO1 FGF13 KIF21B KIF19 MAP10 ARHGEF2 CAMSAP1 KIF5A KIF21A RPS3 SPAST DLGAP5 KIF18A MX2 MAP1LC3A UXT RACGAP1 CEP57 KIF14 KIF24 KIF25 HDGFL3 C10orf90 KIF2C MAP1B FES NEFM KIF3C RAE1 MTUS2 PLK1 KIF11 VASH2 FAM83D MID1 TPX2 TUBGCP3 CEP295 DPYSL2 DYSF TTBK2 CENPF KATNAL2 KIFC3 HAUS4 CCDC187 TUBGCP4 KIF4A KIFC1 BIRC5 PRC1 KATNB1 CLASP2 TIAM1 POLB NEFH RCC2 GAPDH SKA1 KIF23 KIF18B JAKMIP2 SKA2 …
GO_PHOSPHATIDYLINOSITOL_BINDING	0.000458225	0.0167082	0.498493	0.322792	1.59833	236	CERT1 TLN1 PLD2 PHLDA1 PLEKHA4 MTM1 SCARB1 ING2 ITPR2 GSN MREG PITPNA SNX14 ANKFY1 CCDC88A KIF16B TPCN1 FLII ATG2A PIK3C2A RPH3A MYO10 SNX17 AVIL TTPA IQGAP1 PLEKHA5 PIRT ZFYVE16 SNX22 SCIN GRAMD2A LDLRAP1 GPAA1 FRMPD2 SNX3 SNX24 SNX5 ITPR1 ESYT2 PLEKHA3 PARD3B IQGAP2 SLC9A1 ZFYVE28 SNX2 PLD1 DENND1A TNFAIP8L3 ARAP2 PITPNM2 KCNJ2 SNX9 ZFYVE1 SH3PXD2B SYTL2 PICALM SNX13 SNX21 APPL2
GO_ORGANIC_ACID_SODIUM_SYMPORTER_ACTIVITY	0.000468353	0.0167082	0.498493	-0.628685	-2.06657	25	SLC6A5 SLC38A2 SLC38A1 SLC6A15 SLC13A5 SLC10A2 SLC10A4 SLC1A6 SLC6A12 SLC6A9 SLC6A8
GO_5S_RRNA_BINDING	0.000511529	0.0178338	0.477271	-0.785716	-2.04721	11	NOP53 RPL5 RPL3 RPL11 GTF3A EEF2
GO_RETINOIC_ACID_4_HYDROXYLASE_ACTIVITY	0.000566676	0.0190145	0.477271	-0.887393	-1.88955	6	CYP26C1 CYP3A5 CYP26A1
GO_SINGLE_STRANDED_DNA_BINDING	0.000570188	0.0190145	0.477271	-0.398605	-1.75853	108	TERF2IP REXO4 TWNK MEIOB POU4F1 SSBP3 HSPD1 RAD50 RAD51AP1 MSH2 WBP11 NABP2 NEIL3 TERF2 MCMDC2 RBBP8 PCBP2 MCM7 RNF138 MCM9 POLR2D YBX1 RAD23B NUCKS1 DDX11 BRCA2 TEN1 NME1 BLM DMC1 HNRNPA1 MCM4 LRPPRC MCM2 CDC45 TSN MCM6 RPA3 HMGB1 PCBP1 TOP3A HMGB2 HROB IGHMBP2 PCBP3 RAD51 FUBP1 POLA1 MCM5 NUP35 TDP1
GO_OXIDOREDUCTASE_ACTIVITY_ACTING_ON_THE_CH_CH_GROUP_OF_DONORS	0.000634048	0.0206943	0.477271	0.470804	1.81572	55	RETSAT BDH2 ACOX2 IVD ACOX1 TM7SF2 ACADVL BLVRA TECR CRAT DECR2 ACAD11 SDHA SDHAF4 PECR ACAA1 PTGR2 ACADSB BLVRB AKR1C3 DECR1 SRD5A1 MECR ACAD9 ACAD8
GO_FATTY_ACID_BINDING	0.000746987	0.0238725	0.477271	0.615643	1.93812	23	FABP5 PMP2 ACOX2 DBT ACOX1 PPARD SCP2 RIDA GSTM2 PTGDS PRR7
GO_AMINO_ACID_TRANSMEMBRANE_TRANSPORTER_ACTIVITY	0.000911397	0.0285323	0.477271	-0.457142	-1.86397	68	SLC6A5 SLC38A2 SLC38A1 SLC7A1 SLC7A6 SLC6A15 SLC32A1 SLC1A5 SLC7A3 SLC7A5 SLC1A4 SLC17A8 SLC36A1 SFXN1 SLC1A6 SLC3A2 SLC38A9 SLC7A4 SLC66A1L SLC6A12 SLC6A9
GO_DNA_REPLICATION_ORIGIN_BINDING	0.000933883	0.0286515	0.477271	-0.633402	-2.0268	23	GRWD1 HSPD1 MCMDC2 CDC6 MCM7 MCM9 ORC5 DDX11 ORC1 MCM4 MCM2 CDC45 MCM6 POLA1 MCM5 DHX9 KAT7 MCM3 MCM8 MCM10
GO_DYNEIN_LIGHT_INTERMEDIATE_CHAIN_BINDING	0.000986661	0.0296772	0.45506	0.579901	1.92038	27	CCDC88C DYNC2H1 CCDC88A DNAH6 RILP DNAH9 DNHD1 DNAH1 DNAH11 DNAH2 RAB11FIP3
GO_MISFOLDED_PROTEIN_BINDING	0.00114129	0.0335156	0.45506	-0.596352	-1.96902	26	DERL3 SDF2L1 HSPA5 DNAJB9 DERL2 DNAJC3 EDEM1 HSPA13 HSPA9 HSPA1L BAG6 HSPA2
GO_LIPID_TRANSPORTER_ACTIVITY	0.00115797	0.0335156	0.45506	0.380284	1.67605	110	OSBPL11 FABP5 CERT1 PLSCR4 ABCB1 ABCA1 ABCC3 PITPNA OSBPL3 GLTP SLC27A6 SLCO1A2 ABCD2 GRAMD1C TTPA APOE SLC10A3 APOL3 SLCO1B3 ANO4 SLCO1C1 PLEKHA3 ABCD3 TNFAIP8L3 ABCA7 PITPNM2 PLTP ABCA4 SLC27A1 ABCD4 OSBPL2
GO_UNFOLDED_PROTEIN_BINDING	0.00120632	0.0342685	0.45506	-0.381608	-1.65441	103	CALR PPIB HSPA5 SYVN1 HSP90B1 GRPEL2 DNAJB11 SCG5 DNAJA4 HSP90AB1 HSPD1 ERO1B HSPB6 CANX HSPA13 NACA CHAF1B HSP90AA2P CCT4 TCP1 NPM1 HSPA9 CCT8 UGGT1 HSPA1L CCT5 PFDN2 TOMM20 HSPA2 CCT2 DNAJB5 TRAP1 HSP90B2P MKKS CLGN HSPA6 CCT6A DNAJA1 CHAF1A CCT3 PET100 HEATR3 CCT7 CCDC115 AIP
GO_GAMMA_TUBULIN_BINDING	0.00124587	0.0347483	0.45506	-0.564497	-1.89398	28	NDN RACGAP1 CEP57 TUBGCP3 TUBGCP4 PDE4B BRSK1 BRCA2 B9D2 NME1
GO_DYNEIN_INTERMEDIATE_CHAIN_BINDING	0.0013135	0.0359804	0.45506	0.561488	1.87028	28	BAG3 BICD1 DYNC2H1 DNAH6 DNAH9 DNHD1 DNAH1 DNAH11 DNAH2 DYNLRB1 DNAH5 DNAH7
GO_HISTONE_METHYLTRANSFERASE_ACTIVITY	0.00139158	0.0374505	0.45506	-0.458091	-1.78292	56	N6AMT1 MECOM FBLL1 SMYD2 PRDM4 WDR5 WDR82 NSD3 EHMT2 PRDM13 KMT5A RBBP5 PRMT1 FBL SUV39H1 PRDM5 SETDB1 PRMT5 ZNF711 SUV39H2 NSD2 PRDM11 SETD1A NSD1 PRMT6 PRMT8 KMT2B MEN1 CARM1 EZH2 KMT5B SETDB2 DOT1L SETD3 SETMAR SETD1B KMT5C EHMT1
GO_CARBOHYDRATE_BINDING	0.00145481	0.0381485	0.45506	0.332448	1.58738	172	PPP1R3B LGALS3 C4B FREM1 CLEC19A LGALS9 GALNT12 VTN GALNT18 P3H2 PLA2R1 PLOD1 GALNT4 DGCR2 ATRNL1 PPP1R3C GALNT10 SLC2A5 AGL PLOD2 HK1 PPP1R3G CD34 VCAN ADGRL1 PFKL CLN5 DCDC1 EVA1C GALK1 GAA PFKM EGLN3 P3H3 LMAN2L GALNT15 MANBA GALNT11 GALNT8 FBXO2 CD302 GALM CHI3L1 MRC2 CHI3L2 ALPK1 HK2 MAN2B2 CLEC2D LGALS1 HKDC1
GO_AMYLOID_BETA_BINDING	0.00146725	0.0381485	0.45506	0.435	1.75484	67	CRYAB SCARB1 LRP1 ITM2C PRNP NLGN1 RAMP3 GRIA1 LDLRAD3 APBA1 ITM2B ADRB2 FZD4 APOE CLU CST3 TM2D1 LDLRAP1 ITGA2 FBXO2 CLSTN1 PICALM HSPG2 GRIA2 TGFB2 LRPAP1
GO_MUSCLE_ALPHA_ACTININ_BINDING	0.00152193	0.0388083	0.45506	0.686552	1.86761	14	PALLD PDLIM5 PDLIM2 SYNPO2 PDLIM7 PRICKLE4 PDLIM1 NRAP PDLIM4
GO_PROMOTER_SPECIFIC_CHROMATIN_BINDING	0.00154322	0.0388083	0.45506	-0.472864	-1.81094	53	POU4F2 NFE2L1 MED1 NRL PRDM1 BMI1 EHMT2 EGR1 USP3 TRIM28 E2F4 KLF4 SETDB1 GTF2F1 GTF2B HDAC2 GLI2 RBL1 KDM1A TP53 DNMT1 PPARGC1A NIPBL ZNF609 CHD7 ZNF304 DHX9 WDR13 FOXO4 HSF1 EZH2
GO_AMINO_ACID_SODIUM_SYMPORTER_ACTIVITY	0.00180972	0.0447759	0.45506	-0.693968	-2.00865	15	SLC6A5 SLC38A2 SLC38A1 SLC6A15 SLC1A6 SLC6A12 SLC6A9
GO_DEOXYRIBONUCLEASE_ACTIVITY	0.00186858	0.0454984	0.45506	-0.471184	-1.79621	52	APLF MEIOB DCLRE1A RPS3 RAD51C RAD50 ENDOG ISG20 EXO5 DCLRE1C RAD1 RBBP8 SLX4 APEX1 FEN1 NME1 POLD1 FAN1 XRCC1 EXO1 MGME1 RAG1 XRCC3 TATDN1 ZGRF1 POLE DICER1 ENDOV DNA2 GEN1
GO_RNA_BINDING_INVOLVED_IN_POSTTRANSCRIPTIONAL_GENE_SILENCING	0.00204947	0.0491231	0.431708	-0.467151	-1.76024	49	MIR329-2 MIR654 MIR485 MIR665 MIR409 MIR10B MIR154 MIR134 MIR329-1 MIR543 MIR138-1 MIR135A2 MIR411 MIR410 MIR17HG MIR301B MIR758 MIR181D MIR25 MIR487B
GO_DNA_DEPENDENT_ATPASE_ACTIVITY	0.00208503	0.0492068	0.431708	-0.371841	-1.62817	106	TWNK RAD51C TOP2A ACTR8 SETX RAD50 SMARCA5 MSH2 PBRM1 GINS4 RAD54L2 RFC3 SMARCAD1 WRN MCM7 MCM9 DSCC1 DDX11 RFC5 BLM RBBP4 RAD54L DMC1 ERCC6L MCM4 PIF1 RFC2 MCM2 MCM6 RFC4 DDX12P CHD4 CHTF18 IGHMBP2 XRCC2 G3BP1 RAD51 SMARCAL1 RECQL4 MSH6 MCM5 BRIP1 CHD7 GINS2 XRCC3 DHX9 SMARCA4 POLQ ERCC2 CHD1 SUPV3L1 MCM3 DNA2 MCM8 XRCC5 XRCC6 ACTR5
