## Supplementary Table 4 for "Transcriptomic and epigenomic consequences of heterozygous loss of function mutations in *AKAP11*, the first large-effect shared risk gene for bipolar disorder and schizophrenia"

### Sheet: Supplementary Table 3. Methylat
DMR	methylation_Difference	methylation_Padj	DMR_annotation	Gene	expression_log2FC	expression_Padj
chr9_73160921_73161384	0.149333	0.000241367	intron	ANXA1	1.94556	0.00459894
chr18_63237368_63237489	0.284889	0.00317807	intron	BCL2	-0.521197	0.0377966
chr16_19239562_19239705	-0.2052	0.00423339	intron	CLEC19A	5.20109	0.00387361
chr6_88164569_88165197	0.413	0.000213577	intron	CNR1	-0.726796	0.0170651
chr7_94395947_94396274	0.424111	9.51e-05	intron	COL1A2	-1.7513	0.000102907
chr3_130200801_130201109	0.234	0.00062042	Intergenic	COL6A4P2	0.861374	0.0270701
chr10_35212542_35212601	0.262083	0.00562857	non-coding	CREM	0.932547	0.024596
chr11_70365162_70365229	0.265417	0.00439856	intron	CTTN	0.310675	0.022559
chr2_136114497_136114632	0.222889	0.00028593	3' UTR	CXCR4	-0.916292	0.0423789
chr13_94484767_94485054	0.0878333	0.000935147	intron	DCT	5.56044	0.000101502
chr1_50417719_50418458	0.444507	0.00116693	3' UTR	DMRTA2	3.49805	0.00567912
chr13_77917847_77918331	0.443119	0.00170629	intron	EDNRB	-0.931863	0.000370265
chr5_38264055_38264324	0.1352	0.000656259	intron	EGFLAM	-2.40071	0.0230822
chr8_119673145_119673253	0.452467	0.00460804	intron	ENPP2	-1.1973	0.00279313
chr8_119671771_119672992	0.613575	0.000935433	intron	ENPP2	-1.1973	0.00279313
chr6_1665969_1666222	0.137417	0.0020439	intron	FOXC1	2.93329	0.0353717
chr6_89268906_89269147	0.229889	0.00165779	exon	GABRR1	-3.80204	0.000776853
chr5_2746408_2748285	0.555683	0.000292794	3' UTR	IRX2	-1.87144	0.000484928
chr5_2749304_2749601	0.572881	0.00581158	exon	IRX2	-1.87144	0.000484928
chr5_2739277_2739334	-0.278519	0.00135333	Intergenic	IRX2	-1.87144	0.000484928
chr5_2744467_2745346	0.359519	0.000476483	Intergenic	IRX2	-1.87144	0.000484928
chr9_700398_700560	-0.247	0.000270215	intron	KANK1	2.0149	0.00502831
chr9_735014_735487	0.185762	0.000571408	intron	KANK1	2.0149	0.00502831
chr3_111074764_111074874	0.425583	0.00234995	intron	NECTIN3	-0.971245	0.0171401
chr1_61156398_61156773	-0.1664	0.00226653	intron	NFIA	1.08659	0.0172633
chr6_137430885_137431264	0.106417	0.00133583	Intergenic	OLIG3	-2.51653	0.0170651
chr2_63059806_63059873	0.520429	0.00264662	Intergenic	OTX1	2.6398	0.0141861
chr2_63058510_63059731	0.62788	0.000252112	Intergenic	OTX1	2.6398	0.0141861
chr2_63060044_63060772	0.428056	0.000993515	Intergenic	OTX1	2.6398	0.0141861
chr14_56798550_56799583	0.520623	0.000631128	Intergenic	OTX2	2.51163	0.0417484
chr14_56795504_56795620	0.363917	0.00334221	Intergenic	OTX2	2.51163	0.0417484
chr14_56803751_56805135	0.580456	0.000153686	intron	OTX2	2.51163	0.0417484
chr14_56797350_56797846	0.519423	0.000646007	Intergenic	OTX2	2.51163	0.0417484
chr14_56796888_56797275	0.581033	0.000679603	Intergenic	OTX2	2.51163	0.0417484
chr10_100816741_100816949	-0.1316	0.00221261	intron	PAX2	-2.67515	0.00920441
chr4_137529586_137530430	0.534451	0.000385141	exon	PCDH18	-0.764787	0.0162109
chr2_197010435_197010491	0.190333	0.00221369	intron	PGAP1	0.572215	0.0264175
chr7_66678925_66679187	0.3322	0.00412157	Intergenic	RABGEF1	0.33507	0.0486186
chr16_7344787_7344916	0.27375	0.00274924	intron	RBFOX1	-1.54866	0.0223558
chr16_7233367_7233895	0.18581	0.000567649	intron	RBFOX1	-1.54866	0.0223558
chr4_40672636_40672818	-0.289733	0.00293944	Intergenic	RBM47	2.39745	0.0232491
chr4_37649300_37649783	0.221091	0.000565578	intron	RELL1	1.07714	0.00101248
chr9_113502017_113502585	0.278	0.00114039	intron	RGS3	-1.13931	0.00312411
chr2_209922064_209922401	0.206593	0.000504192	intron	RPE	0.29238	0.0244756
chr19_34557424_34557588	-0.194933	0.00137771	Intergenic	SCGB2B2	0.555497	0.0333936
chr3_158058978_158059082	0.163	7.64e-05	Intergenic	SHOX2	-1.62761	0.0194588
chr2_44952943_44953152	0.4107	0.00487456	Intergenic	SIX3	5.3531	0.000150308
chr11_107678524_107678602	0.231667	0.0028126	Intergenic	SLN	3.54075	0.0316358
chr13_80276935_80277268	-0.2196	0.000578375	Intergenic	SPRY2	0.777275	0.0399486
chr1_76778974_76779390	-0.1578	0.00015731	Intergenic	ST6GALNAC5	1.65399	0.0202053
chr4_183909712_183909976	0.280556	0.000436435	intron	STOX2	-0.628947	0.02712
chr16_75707045_75707270	0.1864	0.00161435	Intergenic	TERF2IP	-0.34757	0.0240398
chr6_50846955_50847164	-0.301042	0.00205773	3' UTR	TFAP2B	-1.27351	0.0301389
chr6_50831263_50831330	-0.365	0.00311021	intron	TFAP2B	-1.27351	0.0301389
chr7_47507572_47507633	0.302833	0.00377799	intron	TNS3	1.4893	0.000108107
chr17_54906782_54906944	0.0997333	0.00277641	intron	TOM1L1	0.470595	0.0100599
chr8_97190835_97190952	0.105167	0.00072587	intron	TSPYL5	-1.30562	0.0366054
chr10_117132518_117132677	0.3322	0.00358656	TTS	VAX1	4.21425	0.0321123
chr4_10102626_10102785	0.302833	0.00167833	intron	WDR1	0.567677	0.00670128
