## Supplementary Table 7 for "Transcriptomic and epigenomic consequences of heterozygous loss of function mutations in *AKAP11*, the first large-effect shared risk gene for bipolar disorder and schizophrenia"

H3K27ac_Peak	H3K27ac_log2FC	H3K27ac_Padj	DMR	Methylation_Diff	Methylation_Fdr	Gene.Name	Annotation
chr1_34440852_34443558	-2.44574096270141	7.13677444571583e-07	chr1_34441412_34441985	0.227614035087719	0.000439965578613163	MIR552	Intergenic
chr1_84718790_84722022	1.0664887040664	0.000952092336841436	chr1_84719339_84720006	-0.2817	0.000898113161744805	SSX2IP	Intergenic
chr10_131350148_131351456	-2.38252284057844	1.07885818885018e-05	chr10_131350595_131350978	0.275333333333333	0.000397327556069283	TCERG1L	Intergenic
chr10_131674381_131678900	-1.12424987913493	1.81167383750866e-05	chr10_131676241_131676363	0.447	0.00312018586605064	LINC01164	Intergenic
chr11_11733008_11733504	-1.30544619494106	0.000510003903849947	chr11_11733425_11733583	0.0590555555555555	0.00206385154519534	MIR8070	Intergenic
chr12_3988768_3992662	-1.08126530689225	3.48225459092819e-05	chr12_3990755_3990916	0.418074074074074	0.00607919940595877	PARP11	Intergenic
chr12_118878652_118883693	-3.03137428901511	3.84817829983722e-08	chr12_118881327_118881573	0.190166666666667	3.47136373049135e-05	LOC105370016	Intergenic
chr13_20332129_20333084	-1.55186637011035	0.000685071144387034	chr13_20331897_20332433	0.278416666666667	0.00169883437765702	GJB6	Intergenic
chr13_54571338_54574131	-3.57032573745324	2.113152566723e-08	chr13_54572254_54572404	0.34925	0.00144718099087163	MIR1297	Intergenic
chr13_106277350_106278401	1.10204581885385	0.000239219706779779	chr13_106277921_106277972	-0.235166666666667	0.00560539221633291	LINC00460	Intergenic
chr13_106467341_106469705	1.2687419656057	0.00113220175530053	chr13_106467247_106467560	0.305571428571429	0.000717898452436508	EFNB2	Intergenic
chr14_49945607_49948265	1.8328773055915	5.32730300448457e-06	chr14_49946841_49947050	-0.210222222222222	0.00258478704160541	MIR6076	Intergenic
chr14_69848561_69852513	-1.610495122865	1.65355992871717e-06	chr14_69850162_69850584	0.404119047619048	0.00133671137744102	SMOC1	Intergenic
chr15_95939448_95940921	-1.15543177195142	0.00802473317864002	chr15_95940592_95940763	0.301055555555556	0.000959302180547533	NR2F2	Intergenic
chr15_95941095_95941814	-1.05019477342402	0.0415508381655773	chr15_95940986_95941227	0.276933333333333	0.00212435495420429	NR2F2	Intergenic
chr15_101125098_101130145	2.14652396093572	7.96562046965923e-08	chr15_101128453_101128708	-0.2868	0.00317056460635025	CHSY1	Intergenic
chr16_17013917_17014167	-1.7193632251029	0.0189740609925074	chr16_17013526_17014069	0.371263157894737	0.000699284236491118	LOC102723692	Intergenic
chr16_23050728_23054268	-2.37677011433938	6.96848897322535e-08	chr16_23051530_23051998	0.215	0.000752036751775654	USP31	Intergenic
chr16_48878772_48879753	-1.51057243648979	0.00087618754475992	chr16_48879688_48879967	0.305433333333333	1.08392715079867e-05	N4BP1	Intergenic
chr16_48879866_48880978	-1.99765427742074	0.000108526532900811	chr16_48879688_48879967	0.305433333333333	1.08392715079867e-05	N4BP1	Intergenic
chr16_75705828_75707101	-1.31315108630873	0.000182741071675373	chr16_75707045_75707270	0.1864	0.00161435118459266	TERF2IP	Intergenic
chr16_75707214_75708190	-1.86482431075586	2.59605034694068e-06	chr16_75707045_75707270	0.1864	0.00161435118459266	TERF2IP	Intergenic
chr17_65402234_65404624	-1.73359457550582	5.86251772096612e-07	chr17_65403350_65403674	0.279055555555556	0.00156968818342012	CRAT40	Intergenic
chr18_40939180_40940427	1.09692090615266	0.00618377782835926	chr18_40939564_40939816	-0.641212121212121	0.0023011538397379	KC6	Intergenic
chr19_30790953_30791496	-1.78053562127959	9.6004976173605e-05	chr19_30791375_30791605	0.143666666666667	0.000730390691539365	ZNF536	Intergenic
chr2_44947626_44954000	1.57275716921854	8.88096320248483e-07	chr2_44952943_44953152	0.4107	0.00487455744054364	SIX3	Intergenic
chr2_129478574_129480765	-1.18454271886563	2.23691672950096e-05	chr2_129480054_129480238	0.176444444444444	0.00513050780107815	LINC01854	Intergenic
chr21_32518892_32523181	1.88332738219219	1.9755056119966e-06	chr21_32521006_32521099	-0.236466666666667	0.0033862749574714	TCP10L	Intergenic
chr21_33101339_33101781	-1.04648555511168	0.00252008370527053	chr21_33101475_33101529	0.375888888888889	0.00358898222187415	LOC101928107	Intergenic
chr22_49368338_49373606	-1.60398071407562	1.08811517852598e-07	chr22_49370649_49370846	0.365571428571429	0.00160636915322919	MIR3667	Intergenic
chr3_137509457_137509802	1.06622453760306	0.0311330930809563	chr3_137509640_137509985	-0.274583333333333	0.000378019687580965	SOX14	Intergenic
chr3_157061991_157065912	1.50088470547874	7.98696064261739e-07	chr3_157065564_157065651	0.10275	0.000232624500917142	LINC02029	Intergenic
chr4_20676495_20677469	-1.20204415854487	0.00627824978052764	chr4_20676867_20677190	0.144857142857143	0.00131163895689128	PACRGL	Intergenic
chr4_40671121_40675531	1.08617028561572	7.13701385789806e-06	chr4_40672636_40672818	-0.289733333333333	0.00293943747811547	RBM47	Intergenic
chr5_2110331_2114239	-1.23381509641594	3.17502481124912e-05	chr5_2112078_2112146	-0.658133333333333	0.00247884123781534	LOC100506858	Intergenic
chr5_2741902_2745969	-1.2681316088046	6.58380801274097e-06	chr5_2744467_2745346	0.359518518518519	0.000476483070406724	IRX2	Intergenic
chr5_6115273_6117168	-1.12136746291246	0.00168959343490805	chr5_6115871_6115934	0.0763333333333334	2.93556364107246e-05	LINC02145	Intergenic
chr5_7067700_7073373	1.38654204485151	0.000673647358345623	chr5_7070608_7070758	0.15225	5.40975106150763e-07	MIR4454	Intergenic
chr5_152511329_152512076	-1.25022080910206	0.00105362464305112	chr5_152511290_152511500	0.209666666666667	1.59985682874329e-06	NMUR2	Intergenic
chr6_88005771_88007712	-1.71668365887559	7.2882109291652e-06	chr6_88006356_88006852	0.273814814814815	0.000397910934676041	SPACA1	Intergenic
chr6_126090899_126092612	1.27718379427557	2.23297003114635e-05	chr6_126091266_126091327	0.290166666666667	0.0045765773391614	TRMT11	Intergenic
chr7_148587015_148591891	-1.27056468564213	4.60317740272496e-07	chr7_148588797_148588906	0.24675	0.00294932742797172	C7orf33	Intergenic
chr9_8154957_8160045	-1.58682711164558	9.81036922522617e-08	chr9_8155759_8156087	0.0785	0.000154179847250993	TMEM261	Intergenic
chr9_20144234_20144789	-1.21543475672755	0.000312937328930727	chr9_20144406_20144747	0.239625	0.000557638235958126	MIR4473	Intergenic
chrX_475969_477066	-1.68969149270863	0.00037422869694619	chrX_476351_476446	0.57175	0.00126796152366103	PPP2R3B	Intergenic
chr1_20709449_20712495	-1.14596838678789	2.81308631784078e-06	chr1_20711917_20712025	0.324166666666667	0.00191064194767317	KIF17	intron
chr1_50415450_50428310	1.03809878934375	7.97426522614998e-08	chr1_50417719_50418458	0.444506666666667	0.00116692904763255	DMRTA2	intron
chr1_171141673_171143085	1.42296182641307	0.000167332819865694	chr1_171143011_171143262	-0.33425	0.001041024679179	FMO6P	intron
chr10_86066162_86068077	1.07821941041107	0.00203646079890058	chr10_86066108_86066262	-0.361238095238095	0.000128736189986293	MIR346	intron
chr11_12441081_12442298	1.48982456406194	0.00273520247590438	chr11_12441445_12441765	-0.334111111111111	0.000538357695184297	PARVA	intron
chr11_27459240_27462782	-1.11529926075454	3.0016190556486e-05	chr11_27460991_27461300	0.27475	0.00352094004443483	LOC105376671	intron
chr11_132590611_132591139	-1.03770642614465	0.0219181385842317	chr11_132590542_132590830	0.182458333333333	1.66880778805665e-06	NTM-IT	intron
chr12_6507087_6508540	1.88772765398067	7.74980997485588e-06	chr12_6507465_6507547	-0.194166666666667	0.00166180574831896	SCARNA10	intron
chr16_19237297_19240735	2.15207805749456	1.37835120479684e-05	chr16_19239562_19239705	-0.2052	0.004233385408224	CLEC19A	intron
chr16_25888456_25889975	-1.4743686348252	5.38308163662551e-05	chr16_25889141_25889377	0.229125	0.00105633214796915	MIR548W	intron
chr17_34129380_34133907	-1.73302038050006	1.72554330007698e-06	chr17_34130978_34131188	0.133866666666667	0.00251526168354584	ASIC2	intron
chr17_59372108_59373493	-1.39400995134108	3.34752788750174e-06	chr17_59373102_59373533	0.192571428571429	0.00193682306211625	MIR4729	intron
chr18_63236286_63240495	1.14897648022243	7.02628010033651e-06	chr18_63237368_63237489	0.284888888888889	0.00317807225219686	BCL2	intron
chr19_32823562_32825985	-1.78176694507434	4.90152808167967e-07	chr19_32824959_32825070	0.393333333333333	0.0041020092149455	SLC7A9	intron
chr19_50781046_50781552	-1.48350732423154	0.000803849101682226	chr19_50781008_50781164	0.271666666666667	0.00209447635589784	LOC105372440	intron
chr2_44927934_44931117	2.34733718133254	8.46299791502255e-07	chr2_44929768_44930240	0.3913	0.00255938230543156	SIX3-AS1	intron
chr2_44927934_44931117	2.34733718133254	8.46299791502255e-07	chr2_44930712_44930978	0.3048	0.00206221802252157	SIX3-AS1	intron
chr2_44927934_44931117	2.34733718133254	8.46299791502255e-07	chr2_44930527_44930651	0.3286	0.00239017724120046	SIX3-AS1	intron
chr2_105078714_105083829	-1.43561729362363	2.93317403742003e-06	chr2_105081933_105082410	0.211166666666667	0.00212622312039664	UTAT33	intron
chr2_177711211_177713295	-1.59213637722031	7.39091777162652e-07	chr2_177711643_177712090	0.237047619047619	0.00209649142823009	LOC105373764	intron
chr2_224957634_224960094	1.26896119400447	0.00204339992060093	chr2_224958252_224958372	-0.214666666666667	0.00116066891020912	DOCK10	intron
chr2_236040441_236041005	-1.37185563819721	0.00537776644483987	chr2_236040643_236040909	0.295270833333333	0.00137398629986232	GBX2	intron
chr21_16209434_16213726	1.61270413340385	9.97941089842886e-07	chr21_16212118_16212316	-0.199833333333333	4.68963533290757e-05	MIR99AHG	intron
chr21_42663525_42670057	-1.31164893578712	4.58017534699821e-08	chr21_42668484_42668838	0.507962962962963	0.00143807469380187	PDE9A	intron
chr22_44133350_44134186	1.45331546903099	0.0107497253628616	chr22_44134103_44134292	0.2718	0.00129588036421145	PARVG	intron
chr3_143752101_143752379	-2.09394739870954	0.00357887901619628	chr3_143752331_143752939	-0.277041666666667	0.000203382007454179	SLC9A9	intron
chr5_3517162_3518666	-1.03533110748773	0.00107048992602288	chr5_3518159_3518237	0.30225	0.00175950225699127	LINC01017	intron
chr5_3517162_3518666	-1.03533110748773	0.00107048992602288	chr5_3518341_3518515	0.2925	0.00461815031286316	LINC01017	intron
chr5_78102687_78104491	-1.01149812458908	2.9586831101263e-05	chr5_78103363_78103498	0.137083333333333	0.000306608298335508	LOC101929154	intron
chr5_93818873_93822136	-1.19980394590567	0.00015738482181034	chr5_93821103_93821272	0.197	0.000611651116654315	POU5F2	intron
chr5_158974445_158981282	-1.14224021615437	1.82588251032651e-06	chr5_158977535_158978927	0.538350877192982	0.000328804508571121	EBF1	intron
chr5_158974445_158981282	-1.14224021615437	1.82588251032651e-06	chr5_158979491_158979595	0.470916666666667	1.61040822954001e-05	EBF1	intron
chr5_172353861_172356441	-1.1881911921093	1.61601764104948e-05	chr5_172355105_172355294	0.516703703703704	0.00123904836197402	LOC100288254	intron
chr6_3007512_3010055	-1.84709239482258	1.77449671134089e-05	chr6_3008961_3009310	0.304366666666667	0.000992330578317077	NQO2	intron
chr7_16678884_16679577	-1.41172063484636	0.000647136983390107	chr7_16678731_16678991	0.240142857142857	0.000178369430008169	BZW2	intron
chr7_80144108_80148842	1.29318509966892	0.000105096494998236	chr7_80145382_80145857	0.166333333333333	0.00503860461416566	GNAI1	intron
chr8_1911391_1913373	-1.16519447352149	5.37035895284047e-05	chr8_1912219_1912290	0.258333333333333	0.00348465922961062	KBTBD11-OT1	intron
chr9_691631_701899	1.92108944443021	2.82185352191753e-08	chr9_700398_700560	-0.247	0.000270214747961841	KANK1	intron
chr9_124006453_124019450	2.07483566091384	8.22702984738154e-08	chr9_124010533_124010816	0.398875	0.00131531844026763	LHX2	intron
